# Decoupling epigenetic variation from genetic variation reveals complementary dimensions of coral eco-evolutionary dynamics

**DOI:** 10.64898/2026.08.04.742665

**Authors:** P. Buso, J. Gouspy, R. Rodolfo-Metalpa, J. de Lorgeril, V. Bonito, G. Mitta, O. Romatif, J. Pouzadoux, L. Fouré, A. Fellous, P. Auffret, C. Clerissi, E. Toulza, A. Valdivieso, J. Vidal-Dupiol, O. Rey

## Abstract

Understanding how intraspecific diversity is structured is essential for predicting the eco-evolutionary trajectories of populations, especially under rapid environmental change. While such diversity has been extensively studied from a genetic perspective, much less is known about the distribution and ecological relevance of epigenetic variation within natural populations. To address this question, we focused on two species of reef-building corals belonging to distinct functional groups, *Pocillopora acuta* and *Acropora hyacinthus*, sampled across the South Pacific (New Caledonia, Fiji, French Polynesia). Using genome-wide Enzyme-Methyl sequencing, we jointly analyzed genetic (SNPs) and DNA methylation (CpGs) variation, while explicitly disentangling genetically associated from genetically independent epigenetic variation. Genetic and epigenetic structure showed contrasting spatial patterns, reflecting distinct temporal and ecological components of population dynamics. Genetic structure was strongest between archipelagos and followed an isolation-by-distance pattern consistent with long-term evolutionary processes. In contrast, epigenetic variation converged between colonies from different archipelagos. At finer spatial scales within archipelago, genetically independent epigenetic variation exhibited stronger structure than both genetic and genetically associated epigenetic variation, likely reflecting local environmental conditions. Together, our results show that genetic and epigenetic variation provide complementary insights into the eco-evolutionary processes shaping intraspecific diversity.
