## supplementary data S1 for "Decoupling epigenetic variation from genetic variation reveals complementary dimensions of coral eco-evolutionary dynamics"

### Sheet: Feuil1
Data S1. Metadata of P.acuta and A.hyacinthus (sample_id, archipelago and site of origin). For P.acuta, the table contains the clones identified following the relatedness analysis in column E
Sample_id	Island	Site	clone	MLG
Pa_10_cit_C_NC	New Caledonia	Baie des Citrons	clone1	1
Pa_15_cit_C_NC	New Caledonia	Baie des Citrons	clone1	1
Pa_15_Pao_C_PF	French Polynesia	Paopao	clone10	2
Pa_4_Jet_C_PF	French Polynesia	Jet	clone10	2
Pa_6_Jet_C_PF	French Polynesia	Jet	clone11	3
Pa_8_Jet_C_PF	French Polynesia	Jet	clone11	3
Pa_14_Pao_C_PF	French Polynesia	Paopao	clone12	4
Pa_18_Pao_C_PF	French Polynesia	Paopao	clone12	4
Pa_21_Pao_C_PF	French Polynesia	Paopao	clone12	4
Pa_22_Pao_C_PF	French Polynesia	Paopao	clone12	4
Pa_16_Pao_C_PF	French Polynesia	Paopao	clone13	5
Pa_19_Pao_C_PF	French Polynesia	Paopao	clone13	5
Pa_23_PK17_C_PF	French Polynesia	PK17	clone14	6
Pa_25_PK17_C_PF	French Polynesia	PK17	clone14	6
Pa_29_PK17_C_PF	French Polynesia	PK17	clone14	6
Pa_24_PK17_C_PF	French Polynesia	PK17	clone15	7
Pa_32_PK17_C_PF	French Polynesia	PK17	clone15	7
Pa_26_PK17_C_PF	French Polynesia	PK17	clone16	8
Pa_28_PK17_C_PF	French Polynesia	PK17	clone16	8
Pa_30_PK17_C_PF	French Polynesia	PK17	clone16	8
Pa_31_PK17_C_PF	French Polynesia	PK17	clone16	8
Pa_35_Vai_C_PF	French Polynesia	Vairao	clone17	9
Pa_38_Vai_C_PF	French Polynesia	Vairao	clone17	9
Pa_11_N_C_F	Fiji	Namada	clone18	10
Pa_30_V_C_F	Fiji	Votua	clone18	10
Pa_11_cit_C_NC	New Caledonia	Baie des Citrons	clone2	11
Pa_12_cit_C_NC	New Caledonia	Baie des Citrons	clone2	11
Pa_13_cit_C_NC	New Caledonia	Baie des Citrons	clone2	11
Pa_17_cit_C_NC	New Caledonia	Baie des Citrons	clone2	11
Pa_33_maa_C_NC	New Caledonia	Baie Maa	clone2	11
Pa_36_maa_C_NC	New Caledonia	Baie Maa	clone2	11
Pa_9_pro_C_NC	New Caledonia	Prony	clone2	11
Pa_16_cit_C_NC	New Caledonia	Baie des Citrons	clone3	12
Pa_19_nai_C_NC	New Caledonia	Port Naia	clone3	12
Pa_20_nai_C_NC	New Caledonia	Port Naia	clone3	12
Pa_21_nai_C_NC	New Caledonia	Port Naia	clone3	12
Pa_23_nai_C_NC	New Caledonia	Port Naia	clone3	12
Pa_24_nai_C_NC	New Caledonia	Port Naia	clone3	12
Pa_25_nai_C_NC	New Caledonia	Port Naia	clone3	12
Pa_26_nai_C_NC	New Caledonia	Port Naia	clone3	12
Pa_27_nai_C_NC	New Caledonia	Port Naia	clone3	12
Pa_28_maa_C_NC	New Caledonia	Baie Maa	clone4	13
Pa_29_maa_C_NC	New Caledonia	Baie Maa	clone4	13
Pa_30_maa_C_NC	New Caledonia	Baie Maa	clone4	13
Pa_31_maa_C_NC	New Caledonia	Baie Maa	clone4	13
Pa_34_maa_C_NC	New Caledonia	Baie Maa	clone4	13
Pa_35_maa_C_NC	New Caledonia	Baie Maa	clone4	13
Pa_38_bouE_C_NC	New Caledonia	B1	clone5	14
Pa_40_bouE_C_NC	New Caledonia	B1	clone5	14
Pa_42_bouE_C_NC	New Caledonia	B1	clone5	14
Pa_44_bouE_C_NC	New Caledonia	B1	clone6	15
Pa_45_bouE_C_NC	New Caledonia	B1	clone6	15
Pa_36_Vai_C_PF	French Polynesia	Vairao	clone6	15
Pa_44_Vai_C_PF	French Polynesia	Vairao	clone6	15
Pa_45_Tau_C_PF	French Polynesia	Tautira	clone7	16
Pa_46_Tau_C_PF	French Polynesia	Tautira	clone7	16
Pa_48_Tau_C_PF	French Polynesia	Tautira	clone8	17
Pa_49_Tau_C_PF	French Polynesia	Tautira	clone8	17
Pa_51_Tau_C_PF	French Polynesia	Tautira	clone8	17
Pa_10_Jet_C_PF	French Polynesia	Jet	clone8	17
Pa_1_Jet_C_PF	French Polynesia	Jet	clone8	17
Pa_27_PK17_C_PF	French Polynesia	PK17	clone9	18
Pa_10_N_C_F	Fiji	Namada	clone9	18
Pa_12_N_C_F	Fiji	Namada	clone9	18
Pa_13_Pao_C_PF	French Polynesia	Paopao	single	19
Pa_13_VL_C_F	Fiji	Vatuolalai	single	20
Pa_14_VL_C_F	Fiji	Vatuolalai	single	21
Pa_16_N_C_F	Fiji	Namada	single	22
Pa_18_cit_C_NC	New Caledonia	Baie des Citrons	single	23
Pa_18_N_C_F	Fiji	Namada	single	24
Pa_19_N_C_F	Fiji	Namada	single	25
Pa_1_pro_C_NC	New Caledonia	Prony	single	26
Pa_1_VL_C_F	Fiji	Vatuolalai	single	27
Pa_20_N_C_F	Fiji	Namada	single	28
Pa_20_Pao_C_PF	French Polynesia	Paopao	single	29
Pa_21_N_C_F	Fiji	Namada	single	30
Pa_22_nai_C_NC	New Caledonia	Port Naia	single	31
Pa_24_N_C_F	Fiji	Namada	single	32
Pa_29_N_C_F	Fiji	Namada	single	33
Pa_2_N_C_F	Fiji	Namada	single	34
Pa_2_pro_C_NC	New Caledonia	Prony	single	35
Pa_33_V_C_F	Fiji	Votua	single	36
Pa_36_V_C_F	Fiji	Votua	single	37
Pa_37_bouE_C_NC	New Caledonia	B1	single	38
Pa_37_Vai_C_PF	French Polynesia	Vairao	single	39
Pa_37_V_C_F	Fiji	Votua	single	40
Pa_38_V_C_F	Fiji	Votua	single	41
Pa_39_bouE_C_NC	New Caledonia	B1	single	42
Pa_39_Vai_C_PF	French Polynesia	Vairao	single	43
Pa_39_V_C_F	Fiji	Votua	single	44
Pa_3_N_C_F	Fiji	Namada	single	45
Pa_3_pro_C_NC	New Caledonia	Prony	single	46
Pa_40_Vai_C_PF	French Polynesia	Vairao	single	47
Pa_40_V_C_F	Fiji	Votua	single	48
Pa_41_bouE_C_NC	New Caledonia	B1	single	49
Pa_41_Vai_C_PF	French Polynesia	Vairao	single	50
Pa_41_V_C_F	Fiji	Votua	single	51
Pa_42_Vai_C_PF	French Polynesia	Vairao	single	52
Pa_42_V_C_F	Fiji	Votua	single	53
Pa_43_bouE_C_NC	New Caledonia	B1	single	54
Pa_43_Vai_C_PF	French Polynesia	Vairao	single	55
Pa_43_V_C_F	Fiji	Votua	single	56
Pa_44_T_C_F	Fiji	Tagage	single	57
Pa_46_bouC1_C_NC	New Caledonia	R1	single	58
Pa_46_T_C_F	Fiji	Tagage	single	59
Pa_47_T_C_F	Fiji	Tagage	single	60
Pa_49_T_C_F	Fiji	Tagage	single	61
Pa_4_pro_C_NC	New Caledonia	Prony	single	62
Pa_4_VL_C_F	Fiji	Vatuolalai	single	63
Pa_52_Tau_C_PF	French Polynesia	Tautira	single	64
Pa_53_bouC1_C_NC	New Caledonia	R1	single	65
Pa_53_T_C_F	Fiji	Tagage	single	66
Pa_54_bouC1_C_NC	New Caledonia	R1	single	67
Pa_54_T_C_F	Fiji	Tagage	single	68
Pa_55_bouC1_C_NC	New Caledonia	R1	single	69
Pa_55_Tau_C_PF	French Polynesia	Tautira	single	70
Pa_55_T_C_F	Fiji	Tagage	single	71
Pa_5_Jet_C_PF	French Polynesia	Jet	single	72
Pa_5_N_C_F	Fiji	Namada	single	73
Pa_5_pro_C_NC	New Caledonia	Prony	single	74
Pa_6_N_C_F	Fiji	Namada	single	75
Pa_7_Jet_C_PF	French Polynesia	Jet	single	76
Pa_7_N_C_F	Fiji	Namada	single	77
Pa_7_pro_C_NC	New Caledonia	Prony	single	78
Pa_8_pro_C_NC	New Caledonia	Prony	single	79
Pa_9_Jet_C_PF	French Polynesia	Jet	single	80
Pa_9_VL_C_F	Fiji	Vatuolalai	single	81
Ah_12_Jet_C_PF	French Polynesia	Jet
Ah_13_Jet_C_PF	French Polynesia	Jet
Ah_14_Jet_C_PF	French Polynesia	Jet
Ah_15_Jet_C_PF	French Polynesia	Jet
Ah_17_Jet_C_PF	French Polynesia	Jet
Ah_19_Jet_C_PF	French Polynesia	Jet
Ah_20_Jet_C_PF	French Polynesia	Jet
Ah_23_PK17_C_PF	French Polynesia	PK17
Ah_24_PK17_C_PF	French Polynesia	PK17
Ah_25_PK17_C_PF	French Polynesia	PK17
Ah_26_PK17_C_PF	French Polynesia	PK17
Ah_28_PK17_C_PF	French Polynesia	PK17
Ah_29_PK17_C_PF	French Polynesia	PK17
Ah_2_Jet_C_PF	French Polynesia	Jet
Ah_31_PK17_C_PF	French Polynesia	PK17
Ah_32_PK17_C_PF	French Polynesia	PK17
Ah_34_Vai_C_PF	French Polynesia	Vairao
Ah_36_Vai_C_PF	French Polynesia	Vairao
Ah_38_Vai_C_PF	French Polynesia	Vairao
Ah_39_Vai_C_PF	French Polynesia	Vairao
Ah_3_Jet_C_PF	French Polynesia	Jet
Ah_42_Vai_C_PF	French Polynesia	Vairao
Ah_44_Vai_C_PF	French Polynesia	Vairao
Ah_45_Tau_C_PF	French Polynesia	Tautira
Ah_46_Tau_C_PF	French Polynesia	Tautira
Ah_47_Tau_C_PF	French Polynesia	Tautira
Ah_48_Tau_C_PF	French Polynesia	Tautira
Ah_4_Jet_C_PF	French Polynesia	Jet
Ah_50_Tau_C_PF	French Polynesia	Tautira
Ah_51_Tau_C_PF	French Polynesia	Tautira
Ah_52_Tau_C_PF	French Polynesia	Tautira
Ah_53_Tau_C_PF	French Polynesia	Tautira
Ah_54_Tau_C_PF	French Polynesia	Tautira
Ah_55_Tau_C_PF	French Polynesia	Tautira
Ah_5_Jet_C_PF	French Polynesia	Jet
Ah_6_Jet_C_PF	French Polynesia	Jet
Ah_7_Jet_C_PF	French Polynesia	Jet
Ah_8_Jet_C_PF	French Polynesia	Jet
TS2-Ah_43_Vai_C_PF	French Polynesia	Vairao
TS2-Ah_49_Tau_C_PF	French Polynesia	Tautira
Ah_1_VL_C_F	Fiji	Vatuolalai
Ah_2_VL_C_F	Fiji	Vatuolalai
Ah_9_VL_C_F	Fiji	Vatuolalai
Ah_11_VL_C_F	Fiji	Vatuolalai
Ah_12_VL_C_F	Fiji	Vatuolalai
Ah_15_N_C_F	Fiji	Namada
Ah_36_V_C_F	Fiji	Votua
Ah_3_T_C_F	Fiji	Tagage
Ah_43_T_C_F	Fiji	Tagage
Ah_55_T_C_F	Fiji	Tagage
Ah_7_T_C_F	Fiji	Tagage
Ah_8_VL_C_F	Fiji	Vatuolalai
Ah_10_T_C_F	Fiji	Tagage
Ah_13_T_C_F	Fiji	Tagage
Ah_16_N_C_F	Fiji	Namada
Ah_19_N_C_F	Fiji	Namada
Ah_22_N_C_F	Fiji	Namada
Ah_23_N_C_F	Fiji	Namada
Ah_24_N_C_F	Fiji	Namada
Ah_25_N_C_F	Fiji	Namada
Ah_26_N_C_F	Fiji	Namada
Ah_27_N_C_F	Fiji	Namada
Ah_29_V_C_F	Fiji	Votua
Ah_30_V_C_F	Fiji	Votua
Ah_32_V_C_F	Fiji	Votua
Ah_33_V_C_F	Fiji	Votua
Ah_35_V_C_F	Fiji	Votua
Ah_38_V_C_F	Fiji	Votua
Ah_39_V_C_F	Fiji	Votua
Ah_41_V_C_F	Fiji	Votua
Ah_42_T_C_F	Fiji	Tagage
Ah_45_T_C_F	Fiji	Tagage
Ah_46_T_C_F	Fiji	Tagage
Ah_48_T_C_F	Fiji	Tagage
Ah_49_T_C_F	Fiji	Tagage
Ah_4_T_C_F	Fiji	Tagage
Ah_50_T_C_F	Fiji	Tagage
Ah_52_T_C_F	Fiji	Tagage
Ah_5_VL_C_F	Fiji	Vatuolalai
Ah_6_T_C_F	Fiji	Tagage
Ah_23_sna_C_NC	New Caledonia	Recif Snark
Ah_24_sna_C_NC	New Caledonia	Recif Snark
Ah_26_sna_C_NC	New Caledonia	Recif Snark
Ah_27_sna_C_NC	New Caledonia	Recif Snark
Ah_31_sna_C_NC	New Caledonia	Recif Snark
Ah_33_sna_C_NC	New Caledonia	Recif Snark
Ah_34_crou_C_NC	New Caledonia	Recif du Crouy
Ah_37_crou_C_NC	New Caledonia	Recif du Crouy
Ah_39_crou_C_NC	New Caledonia	Recif du Crouy
Ah_40_crou_C_NC	New Caledonia	Recif du Crouy
Ah_43_crou_C_NC	New Caledonia	Recif du Crouy
Ah_44_crou_C_NC	New Caledonia	Recif du Crouy
Ah_45_bouC2_C_NC	New Caledonia	R2
Ah_46_bouC2_C_NC	New Caledonia	R2
Ah_47_bouC2_C_NC	New Caledonia	R2
Ah_51_bouC2_C_NC	New Caledonia	R2
Ah_6_pro_C_NC	New Caledonia	Prony
Ah_8_pro_C_NC	New Caledonia	Prony
Ah_10_pro_C_NC	New Caledonia	Prony
Ah_11_pro_C_NC	New Caledonia	Prony
Ah_12_mait_C_NC	New Caledonia	Ilot Maitre
Ah_13_mait_C_NC	New Caledonia	Ilot Maitre
Ah_14_mait_C_NC	New Caledonia	Ilot Maitre
Ah_15_mait_C_NC	New Caledonia	Ilot Maitre
Ah_16_mait_C_NC	New Caledonia	Ilot Maitre
Ah_17_mait_C_NC	New Caledonia	Ilot Maitre
Ah_18_mait_C_NC	New Caledonia	Ilot Maitre
Ah_1_pro_C_NC	New Caledonia	Prony
Ah_20_mait_C_NC	New Caledonia	Ilot Maitre
Ah_22_mait_C_NC	New Caledonia	Ilot Maitre
Ah_28_sna_C_NC	New Caledonia	Recif Snark
Ah_29_sna_C_NC	New Caledonia	Recif Snark
Ah_30_sna_C_NC	New Caledonia	Recif Snark
Ah_35_crou_C_NC	New Caledonia	Recif du Crouy
Ah_36_crou_C_NC	New Caledonia	Recif du Crouy
Ah_38_crou_C_NC	New Caledonia	Recif du Crouy
Ah_3_pro_C_NC	New Caledonia	Prony
Ah_41_crou_C_NC	New Caledonia	Recif du Crouy
Ah_42_crou_C_NC	New Caledonia	Recif du Crouy
Ah_49_bouC2_C_NC	New Caledonia	R2
Ah_4_pro_C_NC	New Caledonia	Prony
Ah_50_bouC2_C_NC	New Caledonia	R2
Ah_52_bouC2_C_NC	New Caledonia	R2
Ah_5_pro_C_NC	New Caledonia	Prony
Ah_6bis_pro_C_NC	New Caledonia	Prony
Ah_7_pro_C_NC	New Caledonia	Prony
Ah_9_pro_C_NC	New Caledonia	Prony
